# Paternal age affects offspring’s behavior possibly via an epigenetic mechanism recruiting a transcriptional repressor REST

**DOI:** 10.1101/550095

**Authors:** Kaichi Yoshizaki, Tasuku Koike, Ryuichi Kimura, Takako Kikkawa, Shinya Oki, Kohei Koike, Kentaro Mochizuki, Hitoshi Inada, Hisato Kobayashi, Yasuhisa Matsui, Tomohiro Kono, Noriko Osumi

## Abstract

Advanced paternal age has deleterious effects on mental health of next generation. Using a mouse model, we have confirmed that offspring derived from aged fathers showed impairments in behavior and abnormalities in the brain structure and activity. Comprehensive target DNA methylome analyses revealed in aged sperm more hypo-methylated genomic regions, in which REST/NRSF binding motif was enriched. Gene set enrichment analyses also identified enrichment of “REST/NRSF target genes”, in addition to “Late-fetal genes” and autism spectrum disorder-related “SFARI genes”, in up-regulated genes of developing brains from aged father. Indeed, gene sets near hypo-methylated genomic regions with REST/NRSF binding motif were also enriched in up-regulated genes of developing brains. Taken altogether, DNA hypo-methylation due to paternal aging in sperm will induce leaky expression of REST/NRSF target genes in the developing brain, thereby causing neuronal abnormalities and subsequent behavioral alteration in offspring.
