## Supplemental Table1 for "Paternal age affects offspring’s behavior possibly via an epigenetic mechanism recruiting a transcriptional repressor REST"

### Sheet: M2_hyper
ID	Chromosome	Start	End	Strand	Methylation:aged	Methylation:young	subtraction	ratio	refGene	xStart	xEnd	xStart#2[intergenic]	xEnd#2[intergenic]	DxStart	DxEnd	Description	Type	Orientation	Distance	Aged_merge	Aged#01	Aged#02	Aged#04	Aged#05	Aged#06	Aged#07	Aged#09	Aged#10	Aged#11	Control#1	Control#2	Control#3	Control#4	Control_merge
M2_Hyper_001	1	66849336	66849573	+	66.33	38.65	27.68	171.617	Acadl/intron4	66830838	66863309			-18498	13973			Not found	0	66.3345	61.9258	63.5331	72.736	69.571	72.4943	68.3478	57.7268	68.3722	61.8014	39.9075	39.7027	32.6464	42.891	38.6523
M2_Hyper_002	2	164953355	164953369	+	55.09	24.92	30.17	221.067	Mmp9/exon11	164948218	164955849			-5137	2494	SZGene		Not found	0	54.9699	64.0291	54.7619	71.2567	43.8763	57.7899	70.1963	42.9926	52.7837	44.6374	11.6327	30.8701	16.9215	38.8693	24.9175
M2_Hyper_003	4	141308553	141308837	+	63.07	34.1	28.97	184.956	Epha2/exon3	141301220	141329384			-7333	20831			Not found	0	63.076	67.1641	60.6085	65.841	63.5955	65.7238	63.5115	56.8611	64.0215	61.4747	30.426	30.4478	34.2498	38.8886	34.1403
M2_Hyper_004	5	103828507	103828645	+	84.6	43.51	41.09	194.438	Aff1/intron10	103754161	103855322			-74346	26815			Not found	0	84.6034	85.4998	81.2037	82.3942	94.2761	79.0236	98.7654	82.9317	90.1411	60.8666	52.7635	41.4359	42.8689	39.2148	43.5139
M2_Hyper_005	5	113174946	113175441	+	73.07	44.16	28.91	165.466	2900026A02Rik:Tmem211/intergenic	113086322	113163313	113226908	113239263	-11633	51962			Not found	0	73.0201	68.138	65.362	74.1233	73.0978	75.061	77.0385	72.8143	76.1112	73.6768	46.3672	49.8422	36.8538	43.4814	44.1649
M2_Hyper_006	8	121823500	121823556	+	84.36	36.96	47.4	228.247	Klhdc4/intron1	121796307	121829569			-27193	6069			Not found	0	84.3623	75.8929	100	100	93.75	87.5	83.3333	66.6667	94.7222	79.1667	37.5	37.5	22.9167	46.5909	36.9589
M2_Hyper_007	8	121824059	121824117	+	72.7	29.66	43.04	245.111	Klhdc4/intron1	121796307	121829569			-27752	5510			Not found	0	72.6972	61.6687	79.2292	64.185	77.8002	75.1299	77.5798	67.6339	77.4956	65.8453	29.204	36.9253	17.6052	38.7334	29.6645
M2_Hyper_008	9	66220769	66220921	+	56.67	20.93	35.74	270.76	Dapk2/intron3	66158225	66272242			-62544	51473			Not found	0	56.5717	60.1873	53.2213	58.7155	36.4509	36.122	60.5672	55.8197	68.1248	60.2435	23.2802	26.9253	14.8066	24.0113	20.9525
M2_Hyper_009	10	117860276	117860301	+	95.06	41.49	53.57	229.115	Rap1b:4933411E08Rik/intergenic	117814596	117845974	117925458	117948307	-14302	65182			Not found	0	95.0583	100	100	100	100	50	100	100	96.2963	100	18.8889	11.1111	70	49.4709	41.4908
M2_Hyper_010	11	116811192	116811916	+	71.61	32.32	39.29	221.566	Mxra7/intron3	116803399	116828046			-7793	16854			Not found	0	69.0039	77.7969	70.6393	72.2408	78.8698	74.4966	75.9596	71.5878	65.9693	62.7326	37.0165	43.7303	30.5907	33.5023	34.9554
M2_Hyper_011	12	85639127	85639144	+	82.71	45.84	36.87	180.432	Jdp2/exon4	85600017	85639878			-39110	734			Not found	0	82.7128	74.9666	69.1884	98.4127	81.7187	77.5439	85.8333	88.2173	80.4126	95.3571	38.8164	45	43.5473	53.2695	45.8366
M2_Hyper_012	13	46429034	46429117	+	79.06	24.14	54.92	327.506	Rbm24/exon4	46418299	46431099			-10735	1982	SZGene		Not found	0	79.065	100	100	100	100	100	78.1818	100	100	56.6017	20.2381	0	34.8485	31.8182	23.0785
M2_Hyper_013	13	61631419	61631438	+	90.08	50.65	39.43	177.848	Cts3:BC052688/intergenic	61564629	61570127	61771579	61787282	-61292	140160			Not found	0	90.0794	100	91.6667	75	93.75	100	81.6667	NaN	85.7143	NaN	50	66.6667	25	55	50.6536
M2_Hyper_014	18	38590181	38590618	+	88.56	56.45	32.11	156.882	Spry4/exon2	38586264	38601268			-3917	10650			Not found	0	88.6375	87.894	89.8144	90.8159	90.1579	86.9275	93.1066	86.7337	88.0263	87.2902	53.8013	63.0305	47.5077	61.6013	56.4506
M2_Hyper_015	18	80973851	80973867	+	49.16	13.48	35.68	364.688	Sall3/exon2	80966373	80986578			-7478	12711			Not found	0	49.1601	61.7725	52.7972	50.1852	55.7265	48.2751	32.6923	48.3603	43.8794	51.8379	9.89011	2.77778	12.193	25.5556	13.481
M2_Hyper_016	X	73354273	73354304	+	76.38	36.89	39.49	207.048	Zfp275/exon5	73342619	73359080			-11654	4776			Not found	0	76.3844	70.414	63.6905	100	68.4524	93.75	83.3333	83.3333	77.0202	76.1905	15.625	40.4762	41.6464	34.9206	36.8851
							>20%	>2-fold
							>30%	>3-fold
							>50%	>5-fold
