## Supplemental Table2 for "Paternal age affects offspring’s behavior possibly via an epigenetic mechanism recruiting a transcriptional repressor REST"

### Sheet: M2_hypo
ID	Chromosome	Start	End	Strand	Methylation:aged	Methylation:young	subtraction	ratio	refGene	xStart	xEnd	xStart#2[intergenic]	xEnd#2[intergenic]	DxStart	DxEnd	Description	Type	Orientation	Distance	Aged_merge	Aged#01	Aged#02	Aged#04	Aged#05	Aged#06	Aged#07	Aged#09	Aged#10	Aged#11	Control#1	Control#2	Control#3	Control#4	Control_merge
M2_Hypo_001	1	38939781	38939805	-	4.564	57.31	52.746	1255.7	Nms/intron1	38939148	38950276			-633	10495			Not found	0	4.56441	3.57143	0	0	5	0	6.25	3.57143	8.17308	0	50	53.2639	71.1111	37.5	57.3077
M2_Hypo_002	1	120390430	120390655	-	14.83	57.21	42.38	385.772	C1ql2:Marco/intergenic	120340581	120343174	120474537	120505084	-47256	84107			Not found	0	14.83	16.1731	8.42444	7.61905	17.8162	11.1161	15.9375	18.1443	17.0493	13.6338	56.866	52.6246	65.0883	55.0466	57.2069
M2_Hypo_003	1	135615982	135616237	-	18.93	52.26	33.33	276.07	Nav1:Csrp1/intergenic	135434579	135585355	135729196	135752229	-30627	113214			Not found	0	18.8817	22.5766	15.047	12.2538	28.547	25.4759	25.0936	19.2546	16.7784	9.27778	46.6148	49.4901	56.0054	55.3648	52.2622
M2_Hypo_004	1	155086239	155086388	-	43.46	82.03	38.57	188.748	Cacna1e:ler5/intergenic	154392518	154725920	155096366	155099636	-360319	10127			Not found	0	43.4557	47.184	47.8663	51.7895	37.2222	45.1191	44.2376	41.0531	40.029	37.3256	83.8757	76.1008	85.5328	82.7359	82.034
M2_Hypo_005	1	157039094	157039737	-	9.842	50.85	41.008	516.663	Ralgps2:Tex35/intergenic	156804165	156939626	157099146	157108650	-99468	60052			Not found	0	9.87397	12.9256	7.21258	3.63248	7.59721	8.48485	19.8127	8.35052	5.03663	7.20182	42.63	44.6967	57.8927	53.5918	50.972
M2_Hypo_006	1	182764253	182764287	-	15.9	67.81	51.91	426.478	Ccdc185:Susd4/intergenic	182747125	182749180	182764905	182895654	-15073	652			Not found	0	15.8986	66.6667	0	0	0	0	2.22222	0	75.8081	0	79.2063	69.0476	68.254	59.9327	67.814
M2_Hypo_007	2	4298928	4299072	-	37.28	84.02	46.74	225.376	Frmd4a/intron1	4152862	4614043			-146066	315115			Not found	0	37.2779	47.8571	24.5536	24.3056	50.8929	30.2083	41.2716	5.15873	48.0159	62.1315	85.5208	71.1309	85.3314	98.6111	84.0174
M2_Hypo_008	2	26205310	26205359	-	22.36	57.7	35.34	258.05	Lhx3/intron1	26200211	26206575			-5099	1265			Not found	0	22.3026	30.587	21.6831	24.6481	19.0294	29.5833	8.77617	25.3772	22.4638	20.7687	54.1973	56.6078	55.8662	62.3176	57.705
M2_Hypo_009	2	34065207	34065370	-	23.44	59.57	36.13	254.138	Mvb12b:Pbx3/intergenic	33729955	33887946	34171456	34372045	-177261	106249			Not found	0	23.4384	24.635	16.8507	16.1072	30.873	22.6543	26.4167	22.1212	26.681	22.9697	59.6952	62.4533	57.2321	59.6281	59.5673
M2_Hypo_010	2	75563332	75563733	-	15.72	53.16	37.44	338.168	9430019J16Rik:Hnrnpa3/intergenic	75436056	75444179	75659258	75669407	-119153	95926			Not found	0	15.7275	17.1425	18.7457	15.9243	15.8309	18.3601	17.6629	12.4181	14.8242	12.3775	47.6927	53.0599	54.9117	58.7638	53.1646
M2_Hypo_011	2	157970862	157970868	-	25.77	67.03	41.26	260.109	Vstm2l:Tti1/intergenic	157914652	157944719	157981802	158009360	-26143	10940			Not found	0	25.77	25.3333	28.2051	35.7143	28.2051	33.3333	26.1905	24.4444	23.4848	16.9444	71.9298	70.8333	72	53.6232	67.033
M2_Hypo_012	2	179200709	179200761	-	14.22	66.52	52.3	467.792	Cdh26:4930591A17Rik/intergenic	178430514	178487366	179414935	179416880	-713343	214226			Not found	0	14.2157	17.1078	7.67045	12.2712	17.8719	18.6813	12.0421	13.5999	13.271	14.3423	59.7003	59.2938	72.1878	71.9114	66.5196
M2_Hypo_013	2	180756024	180756151	-	30.22	68.53	38.31	226.77	Slc17a9:Bhlhe23/intergenic	180725338	180742278	180774380	180776900	-13746	18356			Not found	0	30.222	29.8604	34.3551	23.5076	25.7993	28.0686	30.7169	28.0955	35.3527	30.6658	72.7269	68.7534	60.3488	69.4307	68.5021
M2_Hypo_014	3	36483003	36483116	-	52.38	88.41	36.03	168.786	1810062G17Rik:Gm11548/intergenic	36475936	36482299	36499803	36506809	-704	16800			Not found	0	52.3776	56.4694	40.9069	38.95	57.8333	49.4485	42.0504	55.7619	62.6558	49.0954	82.2446	92.1474	94.17	86.5892	88.4069
M2_Hypo_015	3	108214610	108214741	-	29.78	69.21	39.43	232.404	Sypl2/exon6:intron5	108212265	108226599			-2345	11989			Not found	0	30.5971	35.8974	44.7455	19.4872	28.8301	20.1618	27.8823	31.8198	31.2875	30.0093	69.7331	72.3919	69.6924	68.283	69.8998
M2_Hypo_016	4	44260411	44260597	-	15.5	53.06	37.56	342.323	Mir5106:Melk/intergenic	44221194	44221267	44300916	44364675	-39144	40505			Not found	0	15.5144	17.0422	11.9952	16.4892	19.7946	17.7859	15.1448	12.4634	15.475	10.4534	48.1887	52.3789	57.3998	53.2483	53.059
M2_Hypo_017	4	127620016	127620073	-	3.983	36.5	32.517	916.395	Gjb5:CK137956/intergenic	127354808	127358164	127927591	127970841	-261852	307575			Not found	0	3.98296	6.40795	6.66667	5.71429	1.25	2.5	1.11111	2.4	4.99088	4.75	42.0093	50.5762	25.5193	35.5132	36.5
M2_Hypo_018	4	130025740	130025794	-	15	59.87	44.87	399.133	Bai2(Adgrb2):Col16a1/intergenic	129984869	130022633	130047839	130099277	-3107	22099			Not found	0	14.9991	16.1922	16.5266	9.45166	16.0933	14.0741	10.3448	15.5455	20.693	12.6984	48.8279	55.2778	63.3772	66.4027	59.3754
M2_Hypo_019	4	133670590	133670743	-	53.9	88.92	35.02	164.972	Pigv/intron1	133661424	133672647			-9166	2057			Not found	0	53.7759	55.1515	45.9849	39.7756	57.1429	39.6825	26.7361	61.7239	64.6532	65.3555	83.7929	83.8878	95.903	94.1667	88.7564
M2_Hypo_020	4	136602541	136602563	-	0.585	40.63	40.045	6945.3	Kdm1a	136550532	136602723			-52009	182	NM_133872	RefSeq Genes' promoters	overlapping	0	0.584975	0	0	0	0	0	1.38889	0	0	1.85185	18.8095	41.6667	31.6667	64.7222	40.6333
M2_Hypo_021	4	139059800	139059851	-	35.53	71.84	36.31	202.195	Tmco4:Htr6/intergenic	138972282	139059171	139061408	139074789	-629	1608			Not found	0	35.5311	43.319	37.6177	30.7485	33.6173	38.7343	36.975	34.2511	34.4839	26.892	75.1458	71.306	72.4359	67.5926	71.835
M2_Hypo_022	4	139556189	139556206	-	17.96	48.19	30.23	268.318	Iffo2/intron4	139530547	139620382			-25642	64193			Not found	0	17.9636	45	0	4.28571	3.85714	0	7.81818	0.909091	54.7904	9.69073	34.6191	45.9229	58.1613	50.9366	48.187
M2_Hypo_023	4	140038626	140038910	-	15.95	56.01	40.06	351.16	Igsf21/intron4	140026851	140246811			-11775	208185			Not found	0	16.0468	13.8864	16.1905	18.4524	6.65664	7.14286	14.2857	19.0136	17.699	3.57143	56.9303	60.7292	54.0816	57.7891	56.0109
M2_Hypo_024	4	140215387	140215494	-	30.06	67.22	37.16	223.619	Igsf21/intron1	140026851	140246811			-188536	31424			Not found	0	30.161	37.6418	21.0617	25.6522	30.421	23.022	53.4668	18.8045	31.5857	26.9791	74.4139	72.4393	64.8056	62.1622	67.4733
M2_Hypo_025	4	141723307	141723324	-	0.5263	44	43.4737	8360.25	Ddi2	141683562	141723419			-39745	112	NM_001017966	RefSeq Genes' promoters	overlapping	0	0.526316	0	0	0	0	0	2.5	0	NaN	0	72	0	40	50	44
M2_Hypo_026	4	154960951	154960967	-	21.89	69.75	47.86	318.639	Hes5	154960922	154962371			-29	1420	NM_010419	RefSeq Genes' promoters	overlapping	0	21.8936	73.6364	0	0	0	2.94118	6.20301	8.99209	75.1132	0	73.1367	83.3829	71.0621	62.2606	69.7492
M2_Hypo_027	5	24842370	24842387	-	12.14	42.05	29.91	346.376	Rheb	24802822	24842361			-39548	-9	NM_053075	RefSeq Genes' promoters	overlapping	0	12.1438	56.8765	11.348	2.22222	0	0	0	4.53173	53.697	0	38.4615	36.3636	38.2353	49.9699	42.0539
M2_Hypo_028	5	36836125	36836144	-	8.772	39.25	30.478	447.446	Man2b2:Ppp2r2c/intergenic	36806812	36830649	36868569	36955078	-5476	32444			Not found	0	8.77212	10.1728	7.69231	3.7037	8.29346	4.44444	7.11501	6.85185	14.5115	6.92951	30.2039	42.677	49.3206	29.2473	39.2543
M2_Hypo_029	5	84417347	84417368	-	18.66	54.47	35.81	291.908	Epha5	84054764	84417382			-362583	35	NM_007937	RefSeq Genes' promoters	overlapping	0	18.6569	59.7131	0	3.93519	7.91667	0	6.75926	1.28205	68.7943	5.41667	34.623	57.3016	67.5926	53.7542	54.4664
M2_Hypo_030	5	121068879	121068987	-	7.139	42.21	35.071	591.259	Rph3a:Ptpn11/intergenic	120940499	121010092	121130532	121191397	-58787	61653			Not found	0	7.03544	5.77964	8.04954	5.56277	3.79101	6.80509	9.06538	7.06649	9.66155	6.44344	45.5416	41.5558	46.5922	37.1175	42.2108
M2_Hypo_031	5	121078771	121078828	-	15.85	44.31	28.46	279.558	Rph3a:Ptpn11/intergenic	120940499	121010092	121130532	121191397	-68679	51761			Not found	0	15.8506	15.8961	21.5751	12.4359	14.4444	14.4048	9.19643	12.6234	19.8516	13.6797	38.2869	51.4862	45.3216	45.6063	44.4392
M2_Hypo_032	5	122179766	122180029	-	30.58	70.76	40.18	231.393	Ppp1cc:Hvcn1/intergenic	122158278	122175269	122209728	122242297	-4497	29962			Not found	0	30.5808	38.2828	57.7778	22.7652	34.3056	40.7108	22.3389	18.0465	25.8998	23.6243	69.6458	73.071	75.532	64.6304	70.7594
M2_Hypo_033	5	139098898	139099094	-	37.73	81.07	43.34	214.869	Prkar1b/intron4	139017303	139129752			-81595	30854			Not found	0	37.7322	34.8184	23.8889	29.2857	32.7778	48.3333	60.3535	44.3519	28.3649	7.33333	82.702	80.3752	92.3737	79.3518	81.0677
M2_Hypo_034	5	146644754	146644771	-	4.551	46.26	41.709	1016.48	Gpr12:Usp12/intergenic	146582149	146585239	146734811	146794956	-59515	90057			Not found	0	4.55117	1.75439	3.367	1.5873	6.73401	8.33333	1.85185	8.11287	3.25203	6.38889	38.1699	47.3016	55.5556	43.6567	46.2633
M2_Hypo_035	6	31053167	31053200	-	33.39	66.22	32.83	198.323	Klf14:Mir29a/intergenic	30956020	30958990	31062659	31062747	-94177	9492			Not found	0	33.6006	35.7356	38.7647	30.4677	30.1587	38.2479	17.7015	25.2645	39.9927	27.1156	61.3889	75.3722	48.3388	72.7388	66.2168
M2_Hypo_036	6	91839772	91839801	-	14.18	55.31	41.13	390.056	Grip2:Ccdc174/intergenic	91761509	91807393	91878052	91899848	-32379	38280			Not found	0	14.1847	11.0693	11.6433	16.5972	14.7076	6.66667	12.0532	17.6358	16.9326	12.1965	61.204	40.3536	59.5288	55.1598	55.3068
M2_Hypo_037	6	120038228	120038241	-	12.8	53.84	41.04	420.625	Wnk1	119923968	120038655			-114260	427	NM_001185021	RefSeq Genes' promoters	overlapping	0	12.7992	70	0	3.57143	0	0	12.5	0	36.6071	0	37.5	59.2262	75	47.2222	53.842
M2_Hypo_038	6	128478298	128478807	-	30.97	69.76	38.79	225.25	Gm10069/intron3	128438756	128503281			-39542	24983			Not found	0	30.9728	32.7324	37.4006	26.3889	19.3342	31.4293	28.7827	34.3544	29.8031	29.5615	75.3145	65.4257	75.5929	64.1826	69.7584
M2_Hypo_039	6	134860603	134860850	-	42.49	89.16	46.67	209.838	Crebl2:Gpr19/intergenic	134830198	134857883	134869091	134897825	-2720	8488			Not found	0	42.6663	54.1071	42.9167	51.6667	40	32.5893	68.4524	32.1158	45.927	21.2734	81.1688	87.2619	94.3681	94.8684	89.1576
M2_Hypo_040	7	16147772	16147836	-	15.34	60.06	44.72	391.525	Slc8a2/intron4	16130299	16160511			-17473	12739			Not found	0	15.3431	33.3772	20	8.33333	8.88889	0	30.7407	22.2222	4.31548	17.2222	58.0688	63.3333	59.7222	65.4762	60.0577
M2_Hypo_041	7	17133452	17133489	-	32.71	82.39	49.68	251.88	Psg16:Ceacam3/intergenic	17074039	17098971	17150399	17163231	-34481	16947			Not found	0	32.7074	49.5238	33.3333	40	27.7778	0	47.6191	0	26.6769	46.4286	66.6667	60	100	93.3333	82.3932
M2_Hypo_042	7	29453136	29453414	-	32.13	64.35	32.22	200.28	Sipa1l3/intron2	29320377	29505460			-132759	52324	SZGene		Not found	0	32.1822	26.7328	42.1863	35.7585	30.9414	27.9023	32.2788	34.9455	30.9274	32.0847	60.044	68.8568	59.7059	66.0736	64.349
M2_Hypo_043	7	60585546	60585602	-	29.41	76.83	47.42	261.238	Snrpn:B230209E15Rik/intergenic	59982501	60140219	61529409	61615327	-445327	943863			Not found	0	29.4111	27.2222	46.6667	29.5455	51.2626	23.6508	5.55556	15.0794	21.2674	42.0455	79.6569	63.7037	73.8095	86.5741	76.8342
M2_Hypo_044	7	64856006	64856417	-	42.02	80.82	38.8	192.337	Fam189a1/exon3,intron3	64756095	65156528			-99911	300522			Not found	0	41.4851	15	17.8146	29.1667	45.596	28.4849	12.963	59.8718	53.2487	24.8571	74.0909	58.8889	63.955	78.1241	64.9355
M2_Hypo_045	7	81464288	81464318	-	26.38	72.05	45.67	273.124	Ap3b2/intron20	81460398	81493925			-3890	29637	SZGene		Not found	0	26.3798	41.2238	34.2105	16.9118	25.119	12.0833	16.6667	21.6502	28.1881	35.8333	71.7498	65.0285	74.7475	77.5173	72.0481
M2_Hypo_046	7	144294420	144294559	-	24.89	65.98	41.09	265.086	Shank2/intron1	144284384	144422675			-10036	128255	#SFARI	Mir3407b	Not found	0	24.8896	25.2302	20.6591	17.5852	28.2928	22.1416	31.4453	19.2906	28.3591	23.4157	70.8438	72.636	65.5487	58.688	66.0491
M2_Hypo_047	8	34733300	34733405	-	50.79	91.02	40.23	179.209	B930018H19Rik:Dusp4/intergenic	34589419	34640316	34807609	34819894	-92984	74309			Not found	0	50.5974	46.5927	43.3333	24.1667	73.3333	84.2857	26.8571	73.3333	43.9883	51.6667	87.5	85.5	100	98	91.0208
M2_Hypo_048	8	70885799	70885900	-	8.52	39.98	31.46	469.249	Slc5a5/intron13	70882888	70892757			-2911	6958			Not found	0	8.52573	8.8269	8.61291	12.0673	7.1158	8.29546	0.892857	8.8141	9.50111	9.73214	43.0728	53.1845	37.7349	30.4656	39.9983
M2_Hypo_049	8	87087577	87087665	-	6.646	65.4	58.754	984.051	N4bp1:Gm10637/intergenic	86841138	86885258	87169746	87199850	-202319	82169			Not found	0	6.64579	6.25	0	38.5417	1.78571	5	0	0	3.75	5.55556	71.4912	59.8611	72.9167	62.5	65.4039
M2_Hypo_050	8	121377881	121377939	-	57.01	90.58	33.57	158.884	Foxl1:1700018B08Rik/intergenic	121127684	121130644	121530783	121541954	-247237	152902			Not found	0	57.0095	58.5735	42.9924	45.0564	38.8636	64.0262	67.1212	65.5303	66.1391	55.2457	78.8899	95.5882	92.4535	90.1449	90.5838
M2_Hypo_051	8	123414431	123414480	-	10.84	51.23	40.39	472.601	Tubb3/intron1	123411563	123422010			-2868	7579			Not found	0	10.8449	3.81818	20	13	10	2.5	20.7792	5.08333	11.6081	13.1111	47.7778	56.4286	49.3889	55.3889	51.2338
M2_Hypo_052	9	21408188	21408218	-	42.61	72.25	29.64	169.561	Gm16853/intron2	21405241	21411720			-2947	3532			Not found	0	42.5332	46.8251	51.9048	42.2984	42.4795	52.2985	33.5	36.3161	42.6068	39.2929	77.8395	68.9269	69.9692	71.8374	72.2495
M2_Hypo_053	9	56120949	56121185	-	52.44	87.68	35.24	167.201	Pstpip1/intron5	56089975	56128890			-30974	7941			Not found	0	52.5467	50.4487	43.6667	46.2828	45.5606	45.7143	46.8077	49.5833	61.7179	58.3333	90.5322	91.0714	84.1228	86.9364	87.6681
M2_Hypo_054	9	58060955	58061117	-	12.51	46.72	34.21	373.461	Ccdc33/intron10	58028681	58118823			-32274	57868			Not found	0	12.5119	16.5374	13.6819	12.8347	13.8809	11.2201	10.9824	7.30062	10.0539	17.3073	49.3566	36.0049	50.4648	49.0769	46.7169
M2_Hypo_055	9	106491557	106491722	-	39.07	81.86	42.79	209.521	Rrp9:Iqcf1/intergenic	106477308	106485415	106499966	106502249	-6142	8409			Not found	0	39.0674	46.8269	22.5525	27.8653	56.6926	34.142	48.3354	39.3333	39.2659	40.175	83.111	87.9167	73.6626	80.4548	81.8628
M2_Hypo_056	9	107724021	107724395	-	11.63	53.5	41.87	460.017	Sema3f:Rbm5/intergenic	107681501	107710475	107740494	107771002	-13546	16473			Not found	0	11.5289	10.3	10.9114	7.09617	14.6326	23.3149	19.3871	8.55831	6.221	12.9327	46.2727	55.2166	66.4	44.2415	53.5009
M2_Hypo_057	9	110281300	110281362	-	10.75	50.6	39.85	470.698	Mir6236	110281286	110281409			-14	109	NR_105744	RefSeq Genes' promoters	overlapping	0	10.7515	11.0176	12.1638	14.0641	11.4604	10.399	9.03333	10.9087	11.2133	7.58577	64.9608	25.438	42.7849	60.9064	50.604
M2_Hypo_058	10	14018034	14018145	-	31.07	68.54	37.47	220.599	Hivep2/intron1	13966378	14151378			-51656	-12053932			Not found	0	31.0259	36.2982	26.3748	40.2526	38.0952	21.7949	33.642	34.1131	23.1457	33.3333	75.5499	59.2082	72.9167	66.942	68.7248
M2_Hypo_059	10	59919612	59919741	-	18.89	68.75	49.86	363.949	Dnajb12:Ddit4/intergenic	59879590	59898016	59949674	59951770	-21596	30062			Not found	0	18.8922	17.2143	9	32.5	5	30.8571	22.8571	44	9.98291	13.3333	72	80	76.5263	55.2381	68.753
M2_Hypo_060	10	67056554	67056755	-	51.98	94.65	42.67	182.089	Reep3/intron2	67009188	67096988			-47366	40434	#SFARI		Not found	0	51.981	30.2083	55.4167	24.4444	27.0833	41.5	65.2778	67.7778	68.0019	63.6551	89.3518	98.4848	93.9815	96.4286	94.6033
M2_Hypo_061	10	81477740	81477795	-	8.577	57.27	48.693	667.716	Celf5/intron1	81459226	81482709			-18514	4969	SZGene		Not found	0	8.57664	0	13.0952	2.38095	6.2963	25	3.7037	0	16.5987	13.3333	42.0707	48.5119	73.3535	52.7903	57.2712
M2_Hypo_062	10	90823604	90823625	-	25.29	73.84	48.55	291.973	Anks1b/intron17	89873508	90972984			-950096	149380	#SFARI		Not found	0	25.2943	27.7778	13.3333	5.55556	24.5238	65.2381	25	11.1111	27.2876	19.4444	91.6667	50	77.4621	63.4921	74.9907
M2_Hypo_063	10	92539205	92539222	-	3.03	60.92	57.89	2010.56	Gm20757:Nedd1/intergenic	92171300	92375373	92684744	92722418	-163832	145539			Not found	0	3.0303	NaN	0	NaN	0	0	33.3333	NaN	0	0	33.3333	66.6667	78.3333	55.5556	60.9169
M2_Hypo_064	11	46298431	46298506	-	31.2	83.64	52.44	268.077	Cyfip2/intron1 [Mir6989]	46193848	46312358			-104583	13927			Not found	0	31.202	24.4444	39.8291	59.0909	25	27.381	27.7778	38.8889	4.44444	58.3333	79.6296	83.3333	72.2222	89.1775	83.6364
M2_Hypo_065	11	72370029	72370412	-	15.55	57.66	42.11	370.804	Tekt1:Mir6338/intergenic	72344716	72361882	72388755	72388864	-8147	18726			Not found	0	15.5515	18.9527	30.2083	10.7292	21.9692	2.5	10.6696	17.3016	7.3548	26.9751	56.1272	70.6168	49.9107	57.5262	57.6615
M2_Hypo_066	11	81115840	81115873	-	18.74	76.7	57.96	409.285	Asic2/intron1	80880164	81968396			-235676	852556			Not found	0	18.7447	6.91729	12.5	6.25	11.25	28.125	13.3333	8.33333	26.5	48.2143	70.0893	90.3846	66.6667	72.6307	76.7045
M2_Hypo_067	11	84662116	84662187	-	15.02	73.5	58.48	489.348	Lhx1os:1700109G15Rik/intergenic	84525659	84535831	84716975	84720432	-126285	54859			Not found	0	15.0252	16.3876	6.81818	22.3214	23.0833	18.3712	7.08333	19.8538	9.76191	7.27273	72.1064	66.7261	78.572	75.5139	73.4977
M2_Hypo_068	11	90224842	90225195	-	17.39	62.2	44.81	357.677	Tmem100:Mmd/intergenic	90030347	90036505	90249475	90278573	-188337	24633			Not found	0	17.3515	12.6781	20.8658	22.6784	23.7769	23.4145	12.0915	10.3774	14.7145	21.2948	62.5171	66.7537	58.02	61.6337	62.2025
M2_Hypo_069	11	97336785	97337088	-	12	40.28	28.28	335.667	Gpr179/intron10	97332108	97352073			-4677	15288			Not found	0	12.0039	15.5904	13.5352	9.67001	10.1357	20.0471	8.25151	9.23501	14.4521	10.9029	33.9851	38.8832	46.9665	42.2111	40.3119
M2_Hypo_070	11	98324156	98324257	-	10.14	51.31	41.17	506.016	Mir5119:Neurod2/intergenic	98262605	98262662	98325416	98329645	-61494	1260			Not found	0	10.1438	12.3893	2.77778	7.40741	23.4848	14.6505	6.48148	15.735	7.29449	7.34127	51.2422	51.4006	41.3889	54.6466	51.3089
M2_Hypo_071	11	100203520	100203669	-	24.37	60.2	35.83	247.025	Krt14/intron7	100203161	100207510			-359	3990			Not found	0	24.4115	26.6384	31.7222	19.0641	26.2222	23.7898	24.1991	26.9956	22.501	19.689	58.7734	64.5833	53.9368	62.7302	60.3601
M2_Hypo_072	11	102991835	102991866	-	24.82	69.22	44.4	278.888	2410004I01Rik:Dcakd/intergenic	102958299	102964154	102994055	103017147	-27681	2220			Not found	0	24.8174	29.8824	5	38.2323	20.2614	28	32.1212	16.746	20.6127	32.2222	90.1282	70.9524	73.5556	36.1905	69.2213
M2_Hypo_073	11	117081779	117081955	-	23.72	58.13	34.41	245.067	Snhg20:Sec14l1/intergenic	117076782	117078955	117115171	117159268	-2824	33392			Not found	0	23.72	22.9071	41.3068	18.9768	13.5622	16.4676	13.3089	20.6239	29.3442	20.1757	47.152	57.2789	50.2427	71.2585	58.1296
M2_Hypo_074	11	117082383	117082440	-	20.53	79.03	58.5	384.949	Snhg20:Sec14l1/intergenic	117076782	117078955	117115171	117159268	-3428	32788			Not found	0	20.5334	30.754	4.7619	12.2807	29.9145	29.1209	17.9487	24.1987	15.9507	26.2205	76.3471	78.2357	78.0314	80.8269	79.0346
M2_Hypo_075	11	117082779	117083005	-	11.13	49.65	38.52	446.092	Snhg20:Sec14l1/intergenic	117076782	117078955	117115171	117159268	-3824	32392			Not found	0	11.1276	6.77083	7.35714	15.2821	9.48485	12.8571	9.78355	18.7387	12.7811	0	46.9474	38.3333	43.2983	57.6395	49.6516
M2_Hypo_076	12	108994837	108994884	-	40.95	81.71	40.76	199.536	Wdr25/intron4	108894271	109028452			-100566	33615			Not found	0	40.9545	47.2222	49.793	16.9118	42.9459	30.007	40.5669	65.028	33.6327	40.7143	79.1798	82.9018	87.7604	77.0598	81.7132
M2_Hypo_077	13	52976503	52977007	-	45.81	80.79	34.98	176.359	Nfil3/intron1	52967208	52981039			-9295	4536	SZGene		Not found	0	45.8659	51.6753	48.5258	51.1763	66.686	46.5161	44.1459	41.7938	38.142	37.1017	74.0075	85.3585	79.9431	85.3957	80.8667
M2_Hypo_078	14	27066004	27066049	-	44.77	79.14	34.37	176.77	Il17rd/intron1	27039000	27107286			-27004	41282			Not found	0	44.7692	39.731	50.8013	45.9077	38.4245	32.8869	47.6045	43.9394	47.3713	48.8785	81.8342	76.8361	79.6828	77.9139	79.1445
M2_Hypo_079	14	57101700	57101776	-	38.42	74.94	36.52	195.055	Gjb2/intron1	57098601	57104702			-3099	3002			Not found	0	38.4226	44.0325	42.0049	42.0192	39.2433	41.7752	24.6154	41.4222	43.8503	37.6667	66.0138	74.366	79.0476	79.1169	74.9443
M2_Hypo_080	14	59927881	59928033	-	16.23	58.12	41.89	358.102	Atp8a2/intron23	59647740	60086834			-280141	158953			Not found	0	16.2331	21.7191	22.0254	10.4984	14.8115	7.28022	18.5285	15.625	16.6923	16.2482	56.6776	60.8879	55.1363	60.6987	58.122
M2_Hypo_081	14	64568679	64568821	-	16.17	63.15	46.98	390.538	Msra:Mir124a-1hg/intergenic	64122620	64416956	64588114	64593961	-151723	19435			Not found	0	16.1983	18.9242	14.9405	17.3148	18.6653	13.5317	13.9952	18.2576	14.8269	18.0146	64.6767	62.2332	64.5388	58.2398	63.1509
M2_Hypo_082	15	12550696	12550823	-	19.9	62.22	42.32	312.663	Pdzd2/intron1	12357053	12592556			-193643	41860			Not found	0	19.8766	14.68	16.0981	21.746	26.3111	19.564	21.232	21.7285	20.134	22.217	57.0799	63.3905	69.9273	59.7341	62.2967
M2_Hypo_083	15	59263470	59263662	-	40.59	82.6	42.01	203.498	Mtss1:Zfp572/intergenic	58941233	59082026	59306947	59312013	-181444	43477			Not found	0	40.5851	33.8759	34.5202	45.9206	41.6095	42.7273	36.8043	40.5974	44.7151	40.2107	80.8791	81.2002	79.749	87.3896	82.6016
M2_Hypo_084	16	10501900	10502045	-	20.02	57.26	37.24	286.014	Ciita/intron2	10480071	10527640			-21829	25740			Not found	0	20.0202	17.4722	17.236	18.2151	21.6862	16.375	15.3289	16.9051	27.8306	25.4014	60.8225	61.9853	56.1741	52.4082	57.2639
M2_Hypo_085	16	34400517	34400539	-	29.92	80.74	50.82	269.853	Kalrn/intron1	33969072	34514027			-431445	113510			Not found	0	29.9171	26.7787	31.1765	32.037	20	25	40.6566	39.8274	26.0847	34.8485	74.2424	80.5556	81.6815	82.7017	80.7431
M2_Hypo_086	17	6778812	6779016	-	18.85	48.82	29.97	258.992	Ezr/intron1	6738130	6782780			-40682	3968			Not found	0	18.8514	21.0549	28.4275	18.627	22.8376	21.5061	13.3617	18.1684	11.7864	19.9314	52.6669	44.6876	49.7549	47.4926	48.8239
M2_Hypo_087	17	24030857	24030864	-	13.7	72.5	58.8	529.197	Prss22:Prss27/intergenic	23993533	23998100	24038242	24045949	-32757	7385			Not found	0	13.7289	33.75	7.14286	0	0	0	0	0	51.7857	0	50	80	100	37.5	72.5
M2_Hypo_088	17	25400629	25400644	-	14.41	73.07	58.66	507.078	Cacna1h/intron2	25374286	25433783			-26343	33154	#SFARI		Not found	0	14.4121	19.4318	14.9586	12.8182	8.3134	16.1859	12.5744	16.0726	13.4818	17.1196	78.7572	71.7105	78.1061	60.1711	73.0737
M2_Hypo_089	17	27228735	27228754	-	7.694	56.88	49.186	739.277	Lemd2:Mir7214/intergenic	27189599	27204438	27317034	27317095	-24297	88299			Not found	0	7.69351	8.04954	7.14286	8.45238	4.6875	5.55556	7.07237	3.84615	13.4101	2.5	42.0833	67.1875	65.625	54.7819	56.876
M2_Hypo_090	17	70772254	70772421	-	39.14	67.7	28.56	172.969	Dlgap1/intron8	70424791	70821413			-347463	49159	#SFARI/SZGene		Not found	0	39.1411	33.4921	39.9054	38.1054	34.9454	39.8715	35.4401	42.4515	44.5491	34.8068	68.7959	65.741	70.467	65.1602	67.6728
M2_Hypo_091	17	83525554	83525708	-	24.95	61.33	36.38	245.812	Cox7a2l:Kcng3/intergenic	83501916	83514333	83585956	83631895	-11221	60402			Not found	0	24.9509	19.5566	17.1014	26.2792	32.9039	10.2602	26.7781	23.6585	30.2098	33.7936	59.3969	60.3641	68.5301	56.1401	61.3288
M2_Hypo_092	18	81051716	81051754	-	23.33	54.62	31.29	234.119	Sall3:Mir5127/intergenic	80966373	80986578	81992009	81992080	-65138	940293			Not found	0	23.3873	28.8406	22.0238	17.116	23.088	29.6703	16.2963	18.75	26.3635	19.0476	57.963	47.0123	67.971	49.8835	54.8946
M2_Hypo_093	19	23122125	23122191	-	3.247	40.75	37.503	1255	Trpm3:Klf9/intergenic	22448207	22989884	23141225	23166911	-132241	19100			Not found	0	3.24697	16.6667	3.7037	0	13.8889	9.39394	0	0	0	0	41.6402	43.0952	72.5926	14.3939	40.7527
M2_Hypo_094	19	45026024	45026057	-	25.31	70.11	44.8	277.005	Lzts2/exon5	45018134	45027104			-7890	1080	#SFARI		Not found	0	25.442	13.5684	43.75	28.6813	21.8396	21.2821	23.3929	25	36.0443	22.4368	57.4908	62.2294	84.8809	71.6126	70.1082
M2_Hypo_095	19	47006523	47006549	-	30.94	88.76	57.82	286.878	Nt5c2/intron1	46886830	46962351			-119693	-44172			Not found	0	30.9414	33.3333	20.202	27.381	33.3333	40.4762	22.6191	28.6111	46.6667	16.6667	91.6667	92.1296	95.8333	84.127	89.922
M2_Hypo_096	19	57098620	57098776	-	16.6	53.55	36.95	322.59	Ablim1/intron1	57033263	57216032			-65357	117412			Not found	0	16.6225	12.06	20.5117	19.7222	13.0388	17.6667	13.8886	17.6491	18.0562	6.66667	40.1047	47.9167	67.4012	56.382	53.6771
							>20%	>2-fold
							>30%	>3-fold
							>50%	>5-fold
