## Supplemental Table3 for "Paternal age affects offspring’s behavior possibly via an epigenetic mechanism recruiting a transcriptional repressor REST"

### Sheet: Sheet2
					Upstream		Overlap		Downstream
DMR	ChIP-seq	Chr	Start	End	Gene name	Distance	Gene name	Distance	Gene name	Distance
M2_hypo	SRX041304	chr1	38996626	38996650	Chst10	-41622	Nms	0	Pdcl3	48009
M2_hypo	SRX041304	chr1	122287007	122287232	C1ql2	-47257	---	---	Marco	83883
M2_hypo	SRX041304	chr1	137512559	137512814	Nav1	-30628	---	---	Csrp1	112960
M2_hypo	SRX041304	chr2	26060830	26060879	C330006A16Rik	-64805	Lhx3	0	Qsox2	3765
M2_hypo	SRX041304	chr2	33920727	33920890	Mvb12b	-177262	---	---	Pbx3	106087
M2_hypo	SRX041304	chr2	157796598	157796604	Vstm2l	-26144	---	---	Tti1	10935
M2_hypo	SRX041304	chr2	178935414	178935466	Cdh26	-713344	---	---	4930591A17Rik	214175
M2_hypo	SRX041304	chr2	180490729	180490856	Slc17a9	-13747	---	---	Bhlhe23	18230		凡例
M2_hypo	SRX041304	chr4	44273283	44273469	Rnf38	-92129	---	---	Melk	40320		● SFARI genes
M2_hypo	SRX041304	chr4	127297260	127297317	Gjb5	-261853	---	---	CK137956	307519		▲ SZ genes
M2_hypo	SRX041304	chr4	138615715	138615766	Tmco4	-630	---	---	Htr6▲	1558
M2_hypo	SRX041304	chr5	37227364	37227383	Man2b2	-5477	---	---	Ppp2r2c	32426
M2_hypo	SRX041304	chr5	121518888	121518996	Rph3a	-58788	---	---	Ptpn11●	61546		まとめ
M2_hypo	SRX041304	chr5	121528780	121528837	Rph3a	-68680	---	---	Ptpn11●	51705		M2 SFARI	M2 SZgene	M3 SFARI	M3 SZgene
M2_hypo	SRX041304	chr5	147456330	147456347	Gpr12	-59516	---	---	Usp12	90041		Anks1b	Ap3b2	Anks1b	Ap3b2
M2_hypo	SRX041304	chr6	91789766	91789795	Grip2	-32380	---	---	Ccdc174	38252		Anks1b	Cspg5	Anks1b	Cspg5
M2_hypo	SRX041304	chr7	16733121	16733185	Kptn●	-20257	Slc8a2	0	Meis3	27559		Cacna1h	Htr6	Cacna1h	Ina
M2_hypo	SRX041304	chr7	88609174	88609204	Cpeb1	-9531	Ap3b2▲	0	BC048679	29956		Dhcr7	Ina	Dhcr7	Msra
M2_hypo	SRX041304	chr7	151480325	151480464	Dhcr7●	-446011	Shank2●	0	Cttn	141165		Grm4	Msra	Grm4
M2_hypo	SRX041304	chr8	73409698	73409799	Ccdc124	-12310	Slc5a5	0	Rpl18a	8822		Kif13b		Kif13b
M2_hypo	SRX041304	chr8	89611476	89611564	N4bp1	-202320	---	---	Cbln1	381188		Kptn		Kirrel3
M2_hypo	SRX041304	chr8	125938331	125938380	Mc1r	-3685	Tubb3	0	Def8	28476		Ptpn11		Kptn
M2_hypo	SRX041304	chr9	57908762	57908924	Gm16130	-11959	Ccdc33	0	Stra6	67971		Ptpn11		Ptpn11
M2_hypo	SRX041304	chr9	110183804	110183866	Cspg5▲	-18725	---	---	Elp6	23830		Shank2		Shank2
M2_hypo	SRX041304	chr10	80940485	80940540	Celf5	-2897	Celf5	0	Ncln	8664
M2_hypo	SRX041304	chr10	90286349	90286370	Uhrf1bp1l	-1003736	Anks1b●	0	Anks1b●	6029
M2_hypo	SRX041304	chr11	80929342	80929375	Spaca3	-248027	Asic2	0	1700071K01Rik	456629
M2_hypo	SRX041304	chr11	84475618	84475689	Lhx1	-136583	---	---	Mrm1	150874
M2_hypo	SRX041304	chr11	98185470	98185571	Cdk12	-70617	---	---	Neurod2	1160
M2_hypo	SRX041304	chr11	100064834	100064983	Krt9	-10275	Krt14	0	Krt16	42423
M2_hypo	SRX041304	chr12	110233047	110233094	Wars	-100664	Wdr25	0	Begain	37298
M2_hypo	SRX041304	chr14	65187516	65187658	Msra▲	-112777	---	---	Kif13b●	83710
M2_hypo	SRX041304	chr16	10501993	10502138	Tvp23a	-54551	Ciita	0	Dexi	28162		吉崎先生の結果
M2_hypo	SRX041304	chr16	34400603	34400625	Umps	-433515	Kalrn	0	Ropn1	250672
M2_hypo	SRX041304	chr17	25537574	25537589	Tpsg1	-26188	Cacna1h●	0	Tekt4	70946		autism遺伝子座におけるRESTが結合するDMRsは以下の4遺伝子になります。
M2_hypo	SRX041304	chr17	27365680	27365699	Lemd2	-24298	---	---	Grm4●	193634		Shank2
M2_hypo	SRX041304	chr19	47081013	47081039	Nt5c2	-36957	Nt5c2	0	Ina▲	8149		Anks1b
