## Supplemental Table4 for "Paternal age affects offspring’s behavior possibly via an epigenetic mechanism recruiting a transcriptional repressor REST"

### Sheet: Sheet1
Target	Sample	Mean Cq	Mean Efficiency Corrected Cq	Normalized Expression	Relative Normalized Expression	Regulation	Compared to Regulation Threshold	P-Value	Exceeds P-Value Threshold
Ablim1	Old	26.6725	26.4796	0.350232	1.09635	1.09635	No change	0.186941	Yes
Ablim1	Young	26.885	26.6906	0.319453	1	1	No change		No
Acadl	Old	26.6975	26.3104	0.393818	1.02812	1.02812	No change	0.652006	Yes
Acadl	Young	26.8175	26.4287	0.383048	1	1	No change		No
Accn1	Old	28.25	28.0457	0.118281	1.12889	1.12889	No change	0.0521573	Yes
Accn1	Young	28.505	28.2989	0.104777	1	1	No change		No
Aff1	Old	30.405	30.6238	0.0198079	1.10252	1.10252	No change	0.299987	Yes
Aff1	Young	30.6225	30.8428	0.017966	1	1	No change		No
Anks1b	Old	28.0575	27.6507	0.155536	1.12359	1.12359	No change	0.131032	Yes
Anks1b	Young	28.3075	27.8971	0.138427	1	1	No change		No
Ap3b2	Old	25.2025	25.3838	0.748541	1.07967	1.07967	No change	0.195996	Yes
Ap3b2	Young	25.39	25.5727	0.693304	1	1	No change		No
Atp8a2	Old	28.8325	28.8325	0.0685594	1.16211	1.16211	No change	0.0737583	Yes
Atp8a2	Young	29.1275	29.1275	0.0589957	1	1	No change		No
Bai2	Old	25.875	25.875	0.532553	1.06013	1.06013	No change	0.314309	Yes
Bai2	Young	26.0375	26.0375	0.502346	1	1	No change		No
Bhlhe23	Old	34.505	34.505	0.00134423	1.27389	1.27389	Up regulated	0.311344	Yes
Bhlhe23	Young	34.9325	34.9325	0.00105522	1	1	No change		No
C1ql2	Old	33.1975	32.2299	0.00650644	1.10762	1.10762	No change	0.372835	Yes
C1ql2	Young	33.43	32.4556	0.00587423	1	1	No change		No
Cacna1e	Old	29.3475	29.9779	0.0309938	1.18178	1.18178	No change	0.103683	Yes
Cacna1e	Young	29.66	30.2971	0.0262264	1	1	No change		No
Cacna1h	Old	27.8375	28.2371	0.103585	1.14723	1.14723	No change	0.236095	Yes
Cacna1h	Young	28.11	28.5135	0.090291	1	1	No change		No
Ccdc33	Old	32.475	34.5373	0.00131451	1.1452	1.1452	No change	0.565964	Yes
Ccdc33	Young	32.7325	34.8111	0.00114784	1	1	No change		No
Celf5	Old	27.6167	28.4057	0.092164	1.09692	1.09692	No change		No
Celf5	Young	27.8225	28.6174	0.0840207	1	1	No change		No
Col16a1	Old	31.65	31.65	0.00972557	0.977213	-1.02332	No change	0.77239	Yes
Col16a1	Young	31.695	31.695	0.00995235	1	1	No change		No
Cox7a2l	Old	22.78	21.779	9.10733	1.01546	1.01546	No change	0.485706	Yes
Cox7a2l	Young	22.885	21.8794	8.96869	1	1	No change		No
Crebl2	Old	29.89	29.0188	0.0602532	1.13402	1.13402	No change	0.130152	Yes
Crebl2	Young	30.1575	29.2785	0.0531324	1	1	No change		No
Csrp1	Old	26.6625	27.6123	0.159726	1.01952	1.01952	No change	0.84089	Yes
Csrp1	Young	26.765	27.7185	0.156668	1	1	No change		No
Cyfip2	Old	24.7925	23.8869	2.11267	1.05931	1.05931	No change	0.438436	Yes
Cyfip2	Young	24.96	24.0483	1.99438	1	1	No change		No
Dcakd	Old	23.2125	23.2125	3.37175	0.968782	-1.03222	No change	0.697984	Yes
Dcakd	Young	23.245	23.245	3.4804	1	1	No change		No
Ddi2	Old	26.84	26.2548	0.409299	1.04683	1.04683	No change	0.49448	Yes
Ddi2	Young	26.9875	26.3991	0.390989	1	1	No change		No
Dlgap1	Old	28.1725	26.5133	0.342145	1.05656	1.05656	No change	0.561225	Yes
Dlgap1	Young	28.34	26.671	0.323828	1	1	No change		No
Dnajb12	Old	26.11	25.1563	0.876417	0.977731	-1.02278	No change	0.7369	Yes
Dnajb12	Young	26.1575	25.2021	0.896378	1	1	No change		No
Dusp4	Old	24.7675	24.5884	1.29918	0.985432	-1.01478	No change	0.834008	Yes
Dusp4	Young	24.825	24.6455	1.31839	1	1	No change		No
Dusp9	Old	33.64	32.6595	0.00483081	0.83492	-1.19772	No change	0.396175	Yes
Dusp9	Young	33.4525	32.4775	0.00578596	1	1	No change		No
Epha5	Old	23.625	22.7621	4.6073	1.02452	1.02452	No change	0.700352	Yes
Epha5	Young	23.7425	22.8753	4.49702	1	1	No change		No
Ezr	Old	23.8875	24.2304	1.66507	1.02157	1.02157	No change	0.766114	Yes
Ezr	Young	23.995	24.3395	1.62992	1	1	No change		No
Fam189a1	Old	28.865	30.4983	0.0216081	1.1128	1.1128	No change	0.112035	Yes
Fam189a1	Young	29.085	30.7307	0.0194178	1	1	No change		No
Frmd4a	Old	25.6375	26.3699	0.377895	1.04662	1.04662	No change	0.417599	Yes
Frmd4a	Young	25.7775	26.5139	0.36106	1	1	No change		No
Gjb5	Old	34.4367	32.9234	0.0040233	1.43166	1.43166	Up regulated		No
Gjb5	Young	35.06	33.5193	0.00281024	1	1	No change		No
Grip2	Old	29.425	29.2122	0.0526942	1.02521	1.02521	No change	0.773163	Yes
Grip2	Young	29.54	29.3264	0.0513986	1	1	No change		No
Hes5	Old	27.63	27.4302	0.181219	0.869133	-1.15057	No change	0.437531	Yes
Hes5	Young	27.505	27.3061	0.208506	1	1	No change		No
Hivep2	Old	26.1825	26.3709	0.377645	1.22638	1.22638	Up regulated	0.363204	Yes
Hivep2	Young	26.5525	26.7436	0.307934	1	1	No change		No
Hnrnpa3	Old	20.54	19.6374	40.1853	0.899784	-1.11138	No change	0.14538	Yes
Hnrnpa3	Young	20.4625	19.5633	44.661	1	1	No change		No
Htr6	Old	32.5025	31.5552	0.0103863	1.05311	1.05311	No change	0.640632	Yes
Htr6	Young	32.66	31.7081	0.00986253	1	1	No change		No
Ier5	Old	23.7575	23.5857	2.60323	1.0412	1.0412	No change	0.569529	Yes
Ier5	Young	23.895	23.7222	2.50021	1	1	No change		No
Iffo2	Old	28.29	28.8977	0.0655317	1.13664	1.13664	No change	0.170847	Yes
Iffo2	Young	28.5475	29.1607	0.0576539	1	1	No change		No
Igsf21	Old	29.155	28.3052	0.0988072	1.11886	1.11886	No change	0.125815	Yes
Igsf21	Young	29.4025	28.5455	0.0883105	1	1	No change		No
Jdp2	Old	29.5675	28.7057	0.0748571	0.994561	-1.00547	No change	0.901155	Yes
Jdp2	Young	29.64	28.7761	0.0752665	1	1	No change		No
Kalrn	Old	26.77	26.3818	0.374789	1.13711	1.13711	No change	0.0957935	Yes
Kalrn	Young	27.0375	26.6455	0.329599	1	1	No change		No
Kcng3	Old	36.8933	35.818	0.00054102	1.70005	1.70005	Up regulated		No
Kcng3	Young	37.7625	36.6619	0.000318238	1	1	No change		No
Kdm1a	Old	23.7025	24.0428	1.89637	1.05071	1.05071	No change	0.53757	Yes
Kdm1a	Young	23.85	24.1924	1.80485	1	1	No change		No
Klf14	Old	34.495	34.495	0.00135358	1.34187	1.34187	Up regulated	0.458271	Yes
Klf14	Young	34.9975	34.9975	0.00100873	1	1	No change		No
Klf9	Old	29.775	29.5597	0.0414156	1.04839	1.04839	No change	0.486608	Yes
Klf9	Young	29.9225	29.7061	0.0395039	1	1	No change		No
Klhdc4	Old	26.51	26.8906	0.26342	1.00377	1.00377	No change	0.966668	Yes
Klhdc4	Young	26.5925	26.9742	0.262431	1	1	No change		No
Lemd2	Old	25.7	25.7	0.601234	0.994294	-1.00574	No change	0.899693	Yes
Lemd2	Young	25.77	25.77	0.604684	1	1	No change		No
Lhx3	Old	36.815	37.3435	0.000187933	0.541612	-1.84634	Down regulated		No
Lhx3	Young	36.02	36.5371	0.000346989	1	1	No change		No
Lzts2	Old	26.8475	26.8475	0.271401	0.970462	-1.03044	No change	0.703201	Yes
Lzts2	Young	26.8825	26.8825	0.279662	1	1	No change		No
Man2b2	Old	28.115	28.9182	0.0646044	1.12397	1.12397	No change	0.150682	Yes
Man2b2	Young	28.355	29.1651	0.0574789	1	1	No change		No
Marco	Old	35.13	34.6206	0.0012407	0.859346	-1.16368	No change	0.485219	Yes
Marco	Young	34.9875	34.4802	0.00144377	1	1	No change		No
Melk	Old	24.9475	24.0363	1.90492	0.928414	-1.07711	No change	0.562841	Yes
Melk	Young	24.9175	24.0074	2.0518	1	1	No change		No
Mmd	Old	25.875	25.875	0.532553	1.02936	1.02936	No change	0.73837	Yes
Mmd	Young	25.995	25.995	0.517365	1	1	No change		No
Mmp9	Old	27.94	27.1257	0.22381	1.19273	1.19273	No change	0.131797	Yes
Mmp9	Young	28.2825	27.4582	0.187646	1	1	No change		No
Msra	Old	26.9033	26.5132	0.342162	1.06687	1.06687	No change		No
Msra	Young	27.0775	26.6849	0.320715	1	1	No change		No
Mtss1	Old	27.6325	27.6325	0.157508	1.11864	1.11864	No change	0.0879347	Yes
Mtss1	Young	27.8725	27.8725	0.140803	1	1	No change		No
Mxra7	Old	27.8625	27.4585	0.177697	0.988517	-1.01162	No change	0.867664	Yes
Mxra7	Young	27.925	27.5201	0.179761	1	1	No change		No
Nav1	Old	25.99	25.6132	0.638537	1.15275	1.15275	No change	0.0678758	Yes
Nav1	Young	26.2775	25.8965	0.553926	1	1	No change		No
Nedd1	Old	26.33	26.5195	0.340692	0.952175	-1.05023	No change	0.601507	Yes
Nedd1	Young	26.3375	26.527	0.357804	1	1	No change		No
Neurod2	Old	27.6275	27.4277	0.181531	0.992237	-1.00782	No change	0.866672	Yes
Neurod2	Young	27.695	27.4947	0.182951	1	1	No change		No
Nms	Old	35.48	34.1841	0.00167914	3.60174	3.60174	Up regulated		No
Nms	Young	37.48	36.111	0.000466202	1	1	No change		No
Nt5c2	Old	25.6875	25.315	0.785104	1.0693	1.0693	No change	0.493754	Yes
Nt5c2	Young	25.865	25.49	0.73422	1	1	No change		No
Pbx3	Old	24.4625	24.4625	1.41765	0.985716	-1.01449	No change	0.832572	Yes
Pbx3	Young	24.52	24.52	1.43819	1	1	No change		No
Pdzd2	Old	31.2075	30.9818	0.0154546	1.37822	1.37822	Up regulated	0.123364	Yes
Pdzd2	Young	31.7525	31.5229	0.0112134	1	1	No change		No
Pigv	Old	28.965	29.1734	0.0541303	0.96052	-1.0411	No change	0.58095	Yes
Pigv	Young	28.985	29.1936	0.0563552	1	1	No change		No
Ppp1cc	Old	22.2525	22.4126	5.87008	0.989447	-1.01067	No change	0.881705	Yes
Ppp1cc	Young	22.315	22.4756	5.93269	1	1	No change		No
Ppp2r2c	Old	27.2575	28.0362	0.119061	1.11003	1.11003	No change	0.19724	Yes
Ppp2r2c	Young	27.48	28.2651	0.107259	1	1	No change		No
Prkar1b	Old	25.435	25.2511	0.820703	1.15442	1.15442	No change	0.0337691	No
Prkar1b	Young	25.7225	25.5365	0.710924	1	1	No change		No
Prss22	Old	40.53	40.53	2.06428e-05	0.715361	-1.39789	Down regulated		No
Prss22	Young	40.125	40.125	2.88565e-05	1	1	No change		No
Psg16	Old	31.2825	29.9078	0.0325354	1.37737	1.37737	Up regulated	0.00529586	No
Psg16	Young	31.8475	30.448	0.0236214	1	1	No change		No
Pstpip1	Old	30.385	30.1653	0.0272185	0.999088	-1.00091	No change	0.940856	Yes
Pstpip1	Young	30.4625	30.2422	0.0272433	1	1	No change		No
Ralgps2	Old	25.495	24.7519	1.15997	1.0217	1.0217	No change	0.690182	Yes
Ralgps2	Young	25.6075	24.8611	1.13534	1	1	No change		No
Rap1b	Old	24.5325	23.6364	2.51328	1.03484	1.03484	No change	0.604906	Yes
Rap1b	Young	24.665	23.7641	2.42867	1	1	No change		No
Rbm5	Old	23.91	23.91	2.07916	1.05099	1.05099	No change	0.486973	Yes
Rbm5	Young	24.06	24.06	1.97829	1	1	No change		No
Reep3	Old	25.3525	25.8971	0.52447	0.972689	-1.02808	No change	0.720671	Yes
Reep3	Young	25.39	25.9354	0.539197	1	1	No change		No
Rheb	Old	23.745	23.745	2.33108	0.985716	-1.01449	No change	0.812657	Yes
Rheb	Young	23.8025	23.8025	2.36486	1	1	No change		No
Rph3a	Old	26.885	28.2193	0.10487	1.11567	1.11567	No change	0.261154	Yes
Rph3a	Young	27.11	28.4555	0.0939973	1	1	No change		No
Rplp0	Old	20.1667	19.1301	57.1183	0.952406	-1.04997	No change		No
Rplp0	Young	20.175	19.138	59.9726	1	1	No change		No
Rrp9	Old	25.5575	25.9244	0.514632	0.982819	-1.01748	No change	0.821508	Yes
Rrp9	Young	25.61	25.9776	0.523628	1	1	No change		No
Sall3	Old	32.83	32.1142	0.00704998	0.903296	-1.10706	No change	0.458494	Yes
Sall3	Young	32.76	32.0457	0.00780473	1	1	No change		No
Sec14l1	Old	25.3525	24.9849	0.986984	1.02286	1.02286	No change	0.813699	Yes
Sec14l1	Young	25.465	25.0958	0.964923	1	1	No change		No
Sema3f	Old	28.38	28.1748	0.108159	1.07026	1.07026	No change	0.108234	Yes
Sema3f	Young	28.5575	28.351	0.101059	1	1	No change		No
Shank2	Old	28.7825	28.9896	0.0614856	1.07216	1.07216	No change	0.48515	Yes
Shank2	Young	28.96	29.1684	0.0573474	1	1	No change		No
Sipa1l3	Old	26.955	26.7601	0.288356	1.052	1.052	No change	0.424342	Yes
Sipa1l3	Young	27.1075	26.9115	0.274102	1	1	No change		No
Slc17a9	Old	33.7275	33.2385	0.00323399	0.86376	-1.15773	No change	0.47744	Yes
Slc17a9	Young	33.5925	33.1054	0.00374409	1	1	No change		No
Slc8a2	Old	30.275	28.2639	0.101678	1.10814	1.10814	No change	0.379244	Yes
Slc8a2	Young	30.5175	28.4903	0.0917563	1	1	No change		No
Snrpn	Old	22.5925	22.2649	6.50288	1.0494	1.0494	No change	0.462874	Yes
Snrpn	Young	22.7425	22.4127	6.19674	1	1	No change		No
Sp6	Old	32.5375	32.5375	0.00525715	1.24552	1.24552	Up regulated	0.054813	Yes
Sp6	Young	32.9325	32.9325	0.00422086	1	1	No change		No
Susd4	Old	27.15	27.7332	0.146892	1.18807	1.18807	No change	0.0338964	No
Susd4	Young	27.47	28.06	0.123639	1	1	No change		No
Tbp	Old	25.5225	24.966				No change	0.975956	Yes
Tbp	Young	25.6025	25.0443				No change		No
Tmem100	Old	32.7625	32.2875	0.00625203	0.921671	-1.08499	No change	0.622191	Yes
Tmem100	Young	32.7225	32.248	0.00678336	1	1	No change		No
Trpm3	Old	27.6425	26.4278	0.36304	1.4596	1.4596	Up regulated	0.411777	Yes
Trpm3	Young	28.295	27.0516	0.248726	1	1	No change		No
Tubb3	Old	20.29	19.6986	38.5158	1.06379	1.06379	No change	0.238412	Yes
Tubb3	Young	20.4625	19.8661	36.2061	1	1	No change		No
Usp12	Old	26.07	26.8148	0.277623	1.0263	1.0263	No change	0.690073	Yes
Usp12	Young	26.1825	26.9305	0.270508	1	1	No change		No
Wdr25	Old	29.585	30.6389	0.0196009	1.09148	1.09148	No change	0.332297	Yes
Wdr25	Young	29.7825	30.8435	0.0179582	1	1	No change		No
Wnk1	Old	27.0375	27.4256	0.181793	1.04335	1.04335	No change	0.539461	Yes
Wnk1	Young	27.175	27.5651	0.17424	1	1	No change		No
Zfp275	Old						No change		No
Zfp275	Young						No change		No

### Sheet: Ablim1
Ablim1				Acadl				Accn1				Aff1				Anks1b				Ap3b2				Atp8a2				Bai2
young	aged	P-Value		young	aged	P-Value		young	aged	P-Value		young	aged	P-Value		young	aged	P-Value		young	aged	P-Value		young	aged	P-Value		young	aged	P-Value
1	1.09635	0.186941		1	1.02812	0.652006		1	1.12889	0.0521573		1	1.10252	0.299987		1	1.12359	0.131032		1	1.07967	0.195996		1	1.16211	0.0737583		1	1.06013	0.314309
Bhlhe23				C1ql2
young	aged	P-Value		young	aged	P-Value
1	1.27389	0.311344		1	1.10762	0.372835
